# Establishing a reproducible approach for the controllable deposition and maintenance of plants cells with 3D bioprinting

**DOI:** 10.1101/2022.03.25.485804

**Authors:** Lisa Van den Broeck, Michael F Schwartz, Srikumar Krishnamoorthy, Ryan J Spurney, Maimouna Abderamane Tahir, Charles Melvin, Mariah Gobble, Rachel Peters, Atiyya Muhammad, Baochun Li, Maarten Stuiver, Timothy Horn, Rosangela Sozzani

## Abstract

Capturing cell-to-cell and cell-to-environment signals in a defined 3 dimensional (3D) microenvironment is key to study cellular functions, including cellular reprogramming towards tissue regeneration. A major challenge in current culturing methods is that these methods cannot accurately capture this multicellular 3D microenvironment. In this study, we established the framework of 3D bioprinting with plant cells to study cell viability, cell division, and cell identity. We established long-term cell viability for bioprinted *Arabidopsis* root cells and soybean meristematic cells. To analyze the large image datasets generated during these long-term viability studies, we developed an open source high-throughput image analysis pipeline. Furthermore, we showed the cell cycle re-entry of the isolated *Arabidopsis* and soybean cells leading to the formation of microcalli. Finally, we showed that the identity of isolated cells of *Arabidopsis* roots expressing endodermal markers maintained longer periods of time. The framework established in this study paves the way for a general use of 3D bioprinting for studying cellular reprogramming and cell cycle re-entry towards tissue regeneration.
