## Supplemental Data 2 for "Establishing a reproducible approach for the controllable deposition and maintenance of plants cells with 3D bioprinting"

### Sheet: SuppTable1
Supplemental Data S2 - Microcalli observation in the bioprinted constructs. The column "Type" refers to the tissue type used to isolate protoplasts and can be meristematic (M), differentiated (D) tissue. The "Microcalli" column show the number of microcalli counted in a bioprinted construct.
Scaffold	Date	Line	Construct	Type	Day	Microcalli	Experiment
Agar	20210422	pCYCB11	1	D	7	0	CYCB1:1expression
Agar	20210422	pCYCB11	10	D	7	1	CYCB1:1expression
Agar	20210422	pCYCB11	2	D	7	0	CYCB1:1expression
Agar	20210422	pCYCB11	3	D	7	0	CYCB1:1expression
Agar	20210422	pCYCB11	4	D	7	1	CYCB1:1expression
Agar	20210422	pCYCB11	5	D	7	0	CYCB1:1expression
Agar	20210422	pCYCB11	6	D	7	1	CYCB1:1expression
Agar	20210422	pCYCB11	7	D	7	0	CYCB1:1expression
Agar	20210422	pCYCB11	8	D	7	0	CYCB1:1expression
Agar	20210422	pCYCB11	9	D	7	0	CYCB1:1expression
Agar	20210422	pCYCB11	1	M	7	0	CYCB1:1expression
Agar	20210422	pCYCB11	10	M	7	0	CYCB1:1expression
Agar	20210422	pCYCB11	2	M	7	0	CYCB1:1expression
Agar	20210422	pCYCB11	3	M	7	0	CYCB1:1expression
Agar	20210422	pCYCB11	4	M	7	0	CYCB1:1expression
Agar	20210422	pCYCB11	5	M	7	0	CYCB1:1expression
Agar	20210422	pCYCB11	6	M	7	0	CYCB1:1expression
Agar	20210422	pCYCB11	7	M	7	0	CYCB1:1expression
Agar	20210422	pCYCB11	8	M	7	0	CYCB1:1expression
Agar	20210422	pCYCB11	9	M	7	0	CYCB1:1expression
Agar	20210707	pCYCB11	1	D	7	0	CYCB1:1expression
Agar	20210707	pCYCB11	10	D	7	0	CYCB1:1expression
Agar	20210707	pCYCB11	2	D	7	0	CYCB1:1expression
Agar	20210707	pCYCB11	3	D	7	0	CYCB1:1expression
Agar	20210707	pCYCB11	4	D	7	0	CYCB1:1expression
Agar	20210707	pCYCB11	5	D	7	0	CYCB1:1expression
Agar	20210707	pCYCB11	6	D	7	0	CYCB1:1expression
Agar	20210707	pCYCB11	7	D	7	0	CYCB1:1expression
Agar	20210707	pCYCB11	8	D	7	0	CYCB1:1expression
Agar	20210707	pCYCB11	9	D	7	0	CYCB1:1expression
Agar	20210707	pCYCB11	1	M	7	0	CYCB1:1expression
Agar	20210707	pCYCB11	10	M	7	0	CYCB1:1expression
Agar	20210707	pCYCB11	2	M	7	0	CYCB1:1expression
Agar	20210707	pCYCB11	3	M	7	0	CYCB1:1expression
Agar	20210707	pCYCB11	4	M	7	0	CYCB1:1expression
Agar	20210707	pCYCB11	5	M	7	1	CYCB1:1expression
Agar	20210707	pCYCB11	6	M	7	0	CYCB1:1expression
Agar	20210707	pCYCB11	7	M	7	1	CYCB1:1expression
Agar	20210707	pCYCB11	8	M	7	0	CYCB1:1expression
Agar	20210707	pCYCB11	9	M	7	0	CYCB1:1expression
Agar	20210720	SCR	1	D	7	0	SCRexpression
Agar	20210720	SCR	10	D	7	0	SCRexpression
Agar	20210720	SCR	2	D	7	0	SCRexpression
Agar	20210720	SCR	3	D	7	0	SCRexpression
Agar	20210720	SCR	4	D	7	0	SCRexpression
Agar	20210720	SCR	5	D	7	0	SCRexpression
Agar	20210720	SCR	6	D	7	0	SCRexpression
Agar	20210720	SCR	7	D	7	0	SCRexpression
Agar	20210720	SCR	8	D	7	0	SCRexpression
Agar	20210720	SCR	9	D	7	0	SCRexpression
Agar	20210720	SCR	1	M	7	0	SCRexpression
Agar	20210720	SCR	10	M	7	0	SCRexpression
Agar	20210720	SCR	2	M	7	0	SCRexpression
Agar	20210720	SCR	3	M	7	0	SCRexpression
Agar	20210720	SCR	4	M	7	0	SCRexpression
Agar	20210720	SCR	5	M	7	0	SCRexpression
Agar	20210720	SCR	6	M	7	0	SCRexpression
Agar	20210720	SCR	7	M	7	0	SCRexpression
Agar	20210720	SCR	8	M	7	0	SCRexpression
Agar	20210720	SCR	9	M	7	0	SCRexpression
Agar	20210726	SCR	1	D	7	1	SCRexpression
Agar	20210726	SCR	10	D	7	0	SCRexpression
Agar	20210726	SCR	2	D	7	0	SCRexpression
Agar	20210726	SCR	3	D	7	0	SCRexpression
Agar	20210726	SCR	4	D	7	0	SCRexpression
Agar	20210726	SCR	5	D	7	1	SCRexpression
Agar	20210726	SCR	6	D	7	0	SCRexpression
Agar	20210726	SCR	7	D	7	0	SCRexpression
Agar	20210726	SCR	8	D	7	1	SCRexpression
Agar	20210726	SCR	9	D	7	0	SCRexpression
Agar	20210726	SCR	1	M	7	1	SCRexpression
Agar	20210726	SCR	10	M	7	0	SCRexpression
Agar	20210726	SCR	2	M	7	1	SCRexpression
Agar	20210726	SCR	3	M	7	1	SCRexpression
Agar	20210726	SCR	4	M	7	0	SCRexpression
Agar	20210726	SCR	5	M	7	0	SCRexpression
Agar	20210726	SCR	6	M	7	1	SCRexpression
Agar	20210726	SCR	7	M	7	0	SCRexpression
Agar	20210726	SCR	8	M	7	0	SCRexpression
Agar	20210726	SCR	9	M	7	0	SCRexpression
Agar	20210830	Col	1	D	7	0	ColViability
Agar	20210830	Col	2	D	7	0	ColViability
Agar	20210830	Col	3	D	7	1	ColViability
Agar	20210830	Col	4	D	7	1	ColViability
Agar	20210830	Col	5	D	7	2	ColViability
Agar	20210830	Col	1	M	7	0	ColViability
Agar	20210830	Col	10	M	7	0	ColViability
Agar	20210830	Col	2	M	7	0	ColViability
Agar	20210830	Col	3	M	7	0	ColViability
Agar	20210830	Col	4	M	7	0	ColViability
Agar	20210830	Col	5	M	7	0	ColViability
Agar	20210830	Col	6	M	7	0	ColViability
Agar	20210830	Col	7	M	7	0	ColViability
Agar	20210830	Col	8	M	7	1	ColViability
Agar	20210830	Col	9	M	7	0	ColViability
Agar	20210913	SCR	1	D	7	0	SCRexpression
Agar	20210913	SCR	10	D	7	0	SCRexpression
Agar	20210913	SCR	2	D	7	0	SCRexpression
Agar	20210913	SCR	3	D	7	0	SCRexpression
Agar	20210913	SCR	4	D	7	0	SCRexpression
Agar	20210913	SCR	5	D	7	0	SCRexpression
Agar	20210913	SCR	6	D	7	0	SCRexpression
Agar	20210913	SCR	7	D	7	0	SCRexpression
Agar	20210913	SCR	8	D	7	0	SCRexpression
Agar	20210913	SCR	9	D	7	0	SCRexpression
Agar	20210913	SCR	1	M	7	0	SCRexpression
Agar	20210913	SCR	10	M	7	0	SCRexpression
Agar	20210913	SCR	2	M	7	0	SCRexpression
Agar	20210913	SCR	3	M	7	0	SCRexpression
Agar	20210913	SCR	4	M	7	0	SCRexpression
Agar	20210913	SCR	5	M	7	0	SCRexpression
Agar	20210913	SCR	6	M	7	0	SCRexpression
Agar	20210913	SCR	7	M	7	0	SCRexpression
Agar	20210913	SCR	8	M	7	0	SCRexpression
Agar	20210913	SCR	9	M	7	0	SCRexpression
Agar	20210920	pCYCB11	1	M	7	0	CYCB1:1expression
Agar	20210920	pCYCB11	10	M	7	1	CYCB1:1expression
Agar	20210920	pCYCB11	2	M	7	0	CYCB1:1expression
Agar	20210920	pCYCB11	3	M	7	1	CYCB1:1expression
Agar	20210920	pCYCB11	4	M	7	0	CYCB1:1expression
Agar	20210920	pCYCB11	5	M	7	0	CYCB1:1expression
Agar	20210920	pCYCB11	6	M	7	0	CYCB1:1expression
Agar	20210920	pCYCB11	7	M	7	0	CYCB1:1expression
Agar	20210920	pCYCB11	8	M	7	0	CYCB1:1expression
Agar	20210920	pCYCB11	9	M	7	0	CYCB1:1expression
Agar	20210928	Col	1	M	7	0	ColViability
Agar	20210928	Col	10	M	7	0	ColViability
Agar	20210928	Col	2	M	7	0	ColViability
Agar	20210928	Col	3	M	7	0	ColViability
Agar	20210928	Col	4	M	7	0	ColViability
Agar	20210928	Col	5	M	7	0	ColViability
Agar	20210928	Col	6	M	7	0	ColViability
Agar	20210928	Col	7	M	7	0	ColViability
Agar	20210928	Col	8	M	7	0	ColViability
Agar	20210928	Col	9	M	7	0	ColViability
Agar	20210928	Col	1	D	7	0	ColViability
Agar	20210928	Col	10	D	7	0	ColViability
Agar	20210928	Col	2	D	7	0	ColViability
Agar	20210928	Col	3	D	7	0	ColViability
Agar	20210928	Col	4	D	7	0	ColViability
Agar	20210928	Col	5	D	7	0	ColViability
Agar	20210928	Col	6	D	7	0	ColViability
Agar	20210928	Col	7	D	7	0	ColViability
Agar	20210928	Col	8	D	7	0	ColViability
Agar	20210928	Col	9	D	7	0	ColViability
Agar	20211206	Gm	1	M	14	0	SoybeanViability
Agar	20211206	Gm	10	M	14	0	SoybeanViability
Agar	20211206	Gm	2	M	14	4	SoybeanViability
Agar	20211206	Gm	3	M	14	9	SoybeanViability
Agar	20211206	Gm	4	M	14	16	SoybeanViability
Agar	20211206	Gm	5	M	14	5	SoybeanViability
Agar	20211206	Gm	6	M	14	5	SoybeanViability
Agar	20211206	Gm	7	M	14	3	SoybeanViability
Agar	20211206	Gm	8	M	14	2	SoybeanViability
Agar	20211206	Gm	9	M	14	3	SoybeanViability
Agar	20211207	Gm	1	M	14	8	SoybeanViability
Agar	20211207	Gm	10	M	14	2	SoybeanViability
Agar	20211207	Gm	2	M	14	2	SoybeanViability
Agar	20211207	Gm	3	M	14	4	SoybeanViability
Agar	20211207	Gm	4	M	14	8	SoybeanViability
Agar	20211207	Gm	5	M	14	7	SoybeanViability
Agar	20211207	Gm	6	M	14	4	SoybeanViability
Agar	20211207	Gm	7	M	14	5	SoybeanViability
Agar	20211207	Gm	8	M	14	7	SoybeanViability
Agar	20211207	Gm	9	M	14	4	SoybeanViability
